# The evolution and mutational robustness of chromatin accessibility in *Drosophila*

**DOI:** 10.1101/2023.06.26.546587

**Authors:** Samuel Khodursky, Eric B Zheng, Nicolas Svetec, Sylvia M Durkin, Sigi Benjamin, Alice Gadau, Xia Wu, Li Zhao

## Abstract

The evolution of regulatory regions in the genome plays a critical role in shaping the diversity of life. While this process is primarily sequence-dependent, the enormous complexity of biological systems has made it difficult to understand the factors underlying regulation and its evolution. Here, we apply deep neural networks as a tool to investigate the sequence determinants underlying chromatin accessibility in different tissues of *Drosophila*. We train hybrid convolution-attention neural networks to accurately predict ATAC-seq peaks using only local DNA sequences as input. We show that a model trained in one species has nearly identical performance when tested in another species, implying that the sequence determinants of accessibility are highly conserved. Indeed, model performance remains excellent even in distantly-related species. By using our model to examine species-specific gains in chromatin accessibility, we find that their orthologous inaccessible regions in other species have surprisingly similar model outputs, suggesting that these regions may be ancestrally poised for evolution. We then use *in silico* saturation mutagenesis to reveal evidence of selective constraint acting specifically on inaccessible chromatin regions. We further show that chromatin accessibility can be accurately predicted from short subsequences in each example. However, *in silico* knock-out of these sequences does not qualitatively impair classification, implying that chromatin accessibility is mutationally robust. Subsequently, we demonstrate that chromatin accessibility is predicted to be robust to large-scale random mutation even in the absence of selection. We also perform *in silico* evolution experiments under the regime of strong selection and weak mutation (SSWM) and show that chromatin accessibility can be extremely malleable despite its mutational robustness. However, selection acting in different directions in a tissue-specific manner can substantially slow adaptation. Finally, we identify motifs predictive of chromatin accessibility and recover motifs corresponding to known chromatin accessibility activators and repressors. These results demonstrate the conservation of the sequence determinants of accessibility and the general robustness of chromatin accessibility, as well as the power of deep neural networks as tools to answer fundamental questions in regulatory genomics and evolution.
