## supplementary file 1 for "The evolution and mutational robustness of chromatin accessibility in *Drosophila*"

### Sheet: Sheet1
	# Properly Paired Reads						# fraction of properly paired reads mapping to mitochondria
Sample	D. melanogaster	D. simulans	D. yakuba			Sample	D. melanogaster	D. simulans	D. yakuba
head replicate 1	23150566	28961744	18069844			head replicate 1	0.00689167	0.00909082	NA
head replicate 2	23743422	23882836	18441018			head replicate 2	0.00742867	0.00851398	NA
head replicate 3	27408710	25252716	15347524			head replicate 3	0.00659396	0.011913	NA
testis replicate 1	22849688	41721238	34084364			testis replicate 1	0.130818	0.0967852	NA
testis replicate 2	24738938	46599848	35355820			testis replicate 2	0.143869	0.0645566	NA
testis replicate 2	35358628	53291080	63295232			testis replicate 2	0.10404	0.0667056	NA
										NA = no mitochondria in reference
			Samples with the same number are not related i.e. head 1 D. mel is not related to head 1 D. sim
